# Extreme genome scrambling in cryptic *Oikopleura dioica* species

**DOI:** 10.1101/2023.05.09.539028

**Authors:** Charles Plessy, Michael J. Mansfield, Aleksandra Bliznina, Aki Masunaga, Charlotte West, Yongkai Tan, Andrew W. Liu, Jan Grašič, María Sara del Río Pisula, Gaspar Sánchez-Serna, Marc Fabrega-Torrus, Alfonso Ferrández-Roldán, Vittoria Roncalli, Pavla Navratilova, Eric M. Thompson, Takeshi Onuma, Hiroki Nishida, Cristian Cañestro, Nicholas M. Luscombe

## Abstract

Genes are not randomly distributed throughout chromosomes. How gene order evolves and how selective constraints act to preserve or vary gene order, both at the macrosyntenic level of whole chromosomes or microsyntenic level of gene blocks, are central questions of evolutionary biology and genomics that remain largely unsolved. Here, after sequencing several genomes of the appendicularian tunicate *Oikopleura dioica* from different locations around the globe, we show an unprecedented amount of genome scrambling in animals with no obvious morphological differences, consistent with cryptic speciation. Our assemblies suggest that all members of this clade possess a common 3-chromosome karyotype, and that different species largely preserve gene content, despite the presence of thousands of rearrangements in gene order. The movements of genes are largely restricted to chromosome arms and sex-specific regions, which appear to be the primary unit of macrosynteny conservation, and examples of these within-arm movements can be seen in the *Hox* and *Fgf* gene families. Our approach employing whole-genome alignments demonstrates that segments containing protein-coding elements tend to be preserved at the microsyntenic scale, consistent with strong purifying selection, with appreciably less preservation of non-coding elements. Unexpectedly, scrambling did not preserve operon structure across species, suggesting an absence of selective pressure to maintain operon structure. As well, genome scrambling does not occur uniformly across all chromosomes, as short chromosome arms possess shorter genes, smaller operons, more breakpoints, and elevated dN/dS values compared to long chromosome arms. Estimation of divergence times among the cryptic *O. dioica* lineages yielded an estimated breakpoint accumulation rate of 6 to 25 breakpoints per megabase per million years, which is an order of magnitude higher than the rates for other ascidian tunicates or *Drosophila* species. Therefore, *O. dioica* appears to be an attractive animal system to unravel the mechanisms that underlie gene order and synteny conservation, as well as exploring the limits of genome scrambling without an apparent impact on phenotypic evolution.
