## Supplementary Tables for "Extreme genome scrambling in cryptic *Oikopleura dioica* species"

### Sheet: Supplementary table S1
Supplementary Table S1: Oikopleura dioica genomes used in this study.
Name	ID	Region	Group	Length	N50	AT richness	Genes	Completeness	Technology	Reference
Okinawa	OKI2018_I69_1.0	Okinawa, Ryūkyū archipelago	Okinawa	64281565	17092476	0.59	17291	0.64	Nanopore + Illumina + HiC	Bliznina et al., 2021
Kume	KUM-M3-7f	Kume, Ryūkyū archipelago	Okinawa	64653574	2969719	0.59	16852	0.66	Nanopore	This article
Osaka	OSKA2016v1.9	Honshū, Japan inland sea	North Pacific	56625162	15521227	0.58	15720	0.63	PacBio + Illumina	Wang et al., 2020 and this article
Aomori	AOM-5-5f	Honshū, Japan North-East Pacific coast	North Pacific	56753784	6419763	0.59	15224	0.65	Nanopore	This article
Bergen	OdB3	Norway, North Atlantic coast	North Atlantic	70471451	395387	0.57	17113	0.6	Sanger	Deneud et al., 2010
Barcelona	Bar2_p4	Spain, Mediterranean sea coast	North Atlantic	55793437	13545857	0.6	14272	0.64	Nanopore + Illumina + HiC	This article

### Sheet: Supplementary table S2
Supplementary Table S2: Molecular clock divergence time estimates for various chordates including Oikopleura dioica.
Taxon	Taxon name	Priors				Replicate 1											Replicate 2											Replicate 3											Combined
		Bounds [lower, upper]	Mean	SD	Distribution	mean	stderr_of_mean	stdev	variance	median	range_low	range_high	geo_mean	ess	95%_hpd_low	95%_hpd_high	mean	stderr_of_mean	stdev	variance	median	range_low	range_high	geo_mean	ess	95%_hpd_low	95%_hpd_high	mean	stderr_of_mean	stdev	variance	median	range_low	range_high	geo_mean	ess	95%_hpd_low	95%_hpd_high	mean	stderr_of_mean	stdev	variance	median	range_low	range_high	geo_mean	mean_95%_hpd_low	mean_95%_hpd_high
1	Chordata	-	578	0.305	Normal	578.136	0.0322	3.2172	10.3502	578.142	565.716	590.837	578.127	219	571.718	589.952	578.073	0.031	3.099	9.6039	578.053	566.962	590.209	578.065	102	571.993	583.983	578.096	0.0298	2.9806	8.8841	578.085	567.413	589.198	578.088	639	571.916	583.662	578.034	0.0154	3.0772	9.4692	578.03	565.716	590.837	578.025	571.825	583.965
2	Olfactores	-	547	0.3	Normal	547.047	0.0323	3.2314	10.4422	547.164	535.428	559.462	547.037	38	535.428	559.462	546.104	0.0296	2.9612	8.7689	546.054	536.393	557.313	546.096	76	540.426	552.062	547.115	0.0282	2.8154	7.9263	547.057	537.131	557.54	547.108	319	541.745	552.711	546.607	0.0151	3.0174	9.1048	546.626	535.428	559.462	546.598	540.539	552.461
3	Vertebrata	-	490	0.4	Normal	486.516	0.0331	3.31	10.9562	486.573	474.697	497.82	486.505	196	474.796	497.82	486.764	0.034	3.4036	11.5843	486.873	475.028	496.167	486.752	167	480.044	493.012	486.812	0.0348	3.4829	12.1306	486.688	472.979	498.459	486.8	220	480.003	493.552	486.702	0.0168	3.3609	11.2954	486.693	472.979	498.459	486.69	480.053	493.267
4	Tetrapoda	-	349	0.1	Normal	349.306	0.0099	0.9913	0.9828	349.316	345.988	352.884	349.304	2230	347.376	351.215	349.283	0.01	0.995	0.99	349.313	345.27	353.089	349.281	1355	347.387	351.195	349.346	0.0098	0.9786	0.9577	349.354	345.747	352.91	349.345	1966	345.834	351.209	349.315	0.0049	0.9898	0.9798	349.326	345.27	353.089	349.314	347.376	351.2
5	Amniota	-	312	0.05	Normal	311.967	0.005	0.5002	0.2502	311.96	309.974	313.727	311.967	1374	311.03	312.908	312.002	0.0051	0.5076	0.2577	311.997	310.041	313.757	312.002	1014	311.039	312.992	311.97	0.0051	0.5063	0.2564	311.986	310.347	313.81	311.97	1178	310.965	312.939	311.977	0.0025	0.5044	0.2544	311.978	309.974	313.81	311.977	310.972	312.919
6	Mouse-human	-	52	0.51	Normal	52.6646	0.0447	4.4728	20.0058	52.4967	39.1477	67.8287	52.4744	114	44.472	62.171	51.1642	0.0478	4.7771	22.8203	51.3517	35.8089	63.3698	50.9349	60	42.356	60.612	53.1879	0.0842	8.4186	70.8721	51.9115	31.2988	81.1367	52.5605	11	41.078	75.202	52.1937	0.032	6.4019	40.9847	51.7786	31.2988	81.1367	51.8177	39.317	64.727
7	Tunicata	-	447	1	Normal	466.536	0.0335	3.3517	11.234	466.606	452.084	477.661	466.524	67	459.98	473.021	464.008	0.0326	3.2564	10.6044	464.032	452.041	477.096	463.997	198	457.779	470.207	464.801	0.0328	3.284	10.7844	464.814	453.918	476.014	464.789	289	458.325	471.269	465.157	0.0172	3.4477	11.8869	465.183	452.041	477.661	465.144	458.406	471.864
8	Non-appendicularian tunicates	[0, 449]	-	-	Uniform	356.102	0.0372	3.7181	13.824	356.142	341.541	370.691	356.083	102	349.044	363.57	407.039	0.0329	3.2867	10.8024	407.031	394.654	422.158	407.026	126	400.475	413.39	354.889	0.038	3.7951	14.4031	354.889	340.75	370.944	354.868	195	347.677	362.602	382.224	0.1361	27.2089	740.327	382.749	340.75	448.921	381.257	348.663	411.677
9	Stolidobranchia	-	350	1.85	Normal	300.176	0.0365	3.6471	13.3012	300.268	287.609	312.855	300.154	108	292.956	307.323	340.541	0.0367	3.6703	13.471	340.577	327.087	356.389	340.521	178	333.477	347.894	298.906	0.0358	3.5792	12.8104	298.94	285.067	312.064	298.885	299	291.818	305.921	320.803	0.1089	21.7786	474.307	319.345	285.067	378.217	320.065	292.842	345.65
10	Styelidae+Pyuridae	-	277	1.8	Normal	234.152	0.0346	3.4574	11.9538	234.152	220.374	250.095	234.126	171	227.321	240.766	265.339	0.0361	3.6111	13.0398	265.378	251.973	279.681	265.314	268	257.932	272.192	233.168	0.0348	3.4751	12.0766	233.234	220.164	245.342	233.143	461	226.291	239.729	250.112	0.0849	16.9857	288.513	251.034	220.164	298.375	249.536	227.15	270.268
11	Ascidiacea	-	274	2.2	Normal	228.632	0.0542	5.4226	29.4045	227.834	213.111	251.789	228.568	171	219.591	240.014	260.111	0.0339	3.387	11.4717	260.124	246.117	275.846	260.089	305	253.494	266.822	228.748	0.0594	5.9388	35.2695	227.975	213.952	252.27	228.671	52	218.968	240.86	243.808	0.0818	16.3594	267.63	243.223	213.111	291.256	243.26	220.017	275.846
12	Ciona	-	122	1.7	Normal	98.3431	0.0338	3.3841	11.4519	97.9964	89.5967	115.303	98.2853	116	92.661	104.694	111.829	0.0207	2.0669	4.2721	111.815	102.976	120.715	111.809	516	107.973	116.118	98.4991	0.0374	3.7371	13.9658	98.3967	88.4437	114.683	98.4287	82	92.156	105.03	104.888	0.0366	7.3149	53.5077	104.926	88.4437	128.094	104.632	92.735	114.581
13	C. intestinalis+C. robusta	-	4.1	0.7141	Normal	11.5334	0.0075	0.7455	0.5558	11.447	9.0613	14.7634	11.5097	228	10.184	13.048	12.9886	0.0061	0.6107	0.373	12.958	11.0289	17.3678	12.9745	1514	11.834	14.186	11.5709	0.0079	0.7859	0.6177	11.4823	8.7982	14.9527	11.5446	222	10.211	13.184	12.2438	0.005	0.9997	0.9994	12.3173	8.7982	17.3678	12.2028	10.325	13.825
14	Appendicularia	[0, 449]	-	-	Uniform	364.672	0.0797	7.9701	63.5233	364.608	334.406	395.217	364.585	1054	348.809	379.861	362.745	0.0801	8.0092	64.1471	362.724	327.221	392.813	362.656	1356	346.597	378.333	363.191	0.0804	8.0394	64.6317	363.245	333.817	395.081	363.102	2584	347.991	379.359	363.609	0.0402	8.0416	64.6675	363.611	327.221	395.38	363.52	347.955	379.535
15	Oikopleuridae	[0, 449]	-	-	Uniform	172.869	0.036	3.5973	12.9404	173	153.846	186.345	172.831	289	166.334	179.977	162.928	0.0531	5.3092	28.1875	163.247	146.9	178.978	162.841	118	153.647	172.476	164.146	0.0692	6.9208	47.8975	164.008	146.684	193.957	164.003	59	151.353	177.135	167.209	0.0354	7.0736	50.0364	168.072	146.684	193.957	167.059	153.482	178.219
16	B. stygius+M. erythrocephalus+O. longicauda	[0, 449]	-	-	Uniform	115.413	0.0518	5.1815	26.8483	115.457	93.6351	133.589	115.296	1034	105.474	125.517	108.162	0.0692	6.9183	47.8633	108.389	77.5613	131.067	107.938	183	94.495	120.219	109.094	0.075	7.4993	56.2402	109.057	83.5006	151.95	108.838	121	94.403	122.603	111.284	0.0367	7.3352	53.8049	111.898	77.5613	151.95	111.038	96.281	123.971
17	B. stygius+M. erythrocephalus	[0, 449]	-	-	Uniform	58.7814	0.038	3.8029	14.4617	58.653	37.5385	76.1369	58.6587	2424	51.255	66.068	58.0964	0.0394	3.9374	15.5033	58.1632	39.9592	73.434	57.9603	1884	50.773	66.249	58.4053	0.0406	4.063	16.5077	58.3651	34.9367	85.0973	58.2637	220	50.41	66.237	58.4319	0.0195	3.9032	15.2351	58.4089	34.9367	85.0973	58.3007	50.958	66.416
18	O. albicans+O. vanhoeffeni+O. dioica	[0, 449]	-	-	Uniform	137.378	0.0362	3.6211	13.1124	137.28	117.662	152.611	137.33	371	130.818	145.354	127.101	0.0421	4.2083	17.7101	127.094	112.941	143.239	127.031	147	119.124	135.078	128.893	0.0681	6.81	46.3768	128.061	102.07	160.652	128.722	35	118.272	149.301	131.741	0.0343	6.8566	47.0127	131.602	102.07	160.652	131.564	119.102	143.048
19	O. albicans+O. vanhoeffeni	[0, 449]	-	-	Uniform	90.4065	0.0518	5.1834	26.8678	89.9523	73.7791	114.869	90.2611	1503	80.338	101.108	83.8338	0.0429	4.2895	18.4002	83.8058	69.0741	100.445	83.724	420	75.595	92.169	83.8527	0.0697	6.972	48.6087	83.9119	51.0615	119.391	83.5627	56	66.966	95.893	86.4433	0.0321	6.421	41.2295	86.2497	51.0615	119.391	86.2044	74.076	99.652
20	O. dioica (all)	[0, 449]	-	-	Uniform	19.9189	0.0105	1.0494	1.1013	19.9044	16.13	23.8062	19.8913	296	17.961	21.957	27.9905	0.0131	1.3084	1.7118	27.9648	24.2363	33.1396	27.96	176	25.468	30.504	28.3918	0.0175	1.7526	3.0717	28.2274	21.9965	36.6661	28.3395	46	25.011	32.086	24.797	0.0215	4.2978	18.4713	26.6584	16.13	36.6661	24.4102	18.086	30.54
21	O. dioica (Northern)	[0, 449]	-	-	Uniform	5.8861	0.0046	0.4648	0.2161	5.8647	4.415	7.8469	5.8679	368	4.96	6.795	8.2577	0.0047	0.4728	0.2235	8.2519	6.5533	10.6431	8.2442	225	7.36	9.224	8.3912	0.0058	0.58	0.3363	8.339	5.5805	12.1058	8.3717	55	7.305	9.645	7.3213	0.0065	1.3045	1.7016	7.824	4.2281	12.1058	7.1999	5.159	9.203
